# Increased copy number couples the evolution of plasmid horizontal transmission and antibiotic resistance

**DOI:** 10.1101/2020.08.12.248336

**Authors:** Tatiana Dimitriu, Andrew Matthews, Angus Buckling

## Abstract

Antimicrobial resistance (AMR) in bacteria is commonly encoded on conjugative plasmids, mobile elements which can spread horizontally between hosts. Conjugative transfer disseminates AMR in communities but it remains unclear when and how high transfer rates evolve, and with which consequences. Here we studied experimentally the evolution of two antibiotic resistance encoding plasmids when confronted to different immigration rates of susceptible, plasmid-free hosts. While plasmid RP4 did not evolve detectably, plasmid R1 rapidly evolved up to 1000-fold increased transfer rates in the presence of susceptible hosts, at a cost to its host. Unexpectedly, most evolved plasmids also conferred to their hosts the ability to grow at high concentrations of antibiotics. The most common mutations in evolved plasmids were contained within the *copA* gene which controls plasmid replication and copy number. Evolved *copA* variants had elevated copy number, leading to both higher transfer rates and AMR. Due to these pleiotropic effects, host availability and antibiotics were each sufficient to select for highly transmissible plasmids conferring high levels of antibiotic resistance.
