## Supplementary material for "Increased copy number couples the evolution of plasmid horizontal transmission and antibiotic resistance": Table S1

### Sheet: Sheet1
clone_name	background	plasmid	immigration	lineage	day_isolation	day_last_detected
wt_R1	MG1655	R1	ancestor	ancestor
mut_R1	MG1655 ∆mutL	R1	ancestor	ancestor
MGred	MG1655 td-Cherry	/	ancestor	ancestor
MG∆lac	MG1655 ∆lac	/	ancestor	ancestor
m68e_t12	mut	R1	0.68	e	12
m68e_t29	mut	R1	0.68	e	29
w99_a	wt	R1	0.99	a	19	19
w99_b	wt	R1	0.99	b	19	19
w99_c	wt	R1	0.99	c	19	19
w99_d	wt	R1	0.99	d	19	19
w99_e	wt	R1	0.99	e	17	17
w99_f	wt	R1	0.99	f	19	25
m99_a	mut	R1	0.99	a	19	19
m99_b	mut	R1	0.99	b	17	17
m99_c	mut	R1	0.99	c	16	16
m99_d	mut	R1	0.99	d	17	17
m99_e	mut	R1	0.99	e	19	19
m99_f	mut	R1	0.99	f	16	16
w97_a	wt	R1	0.97	a	19	19
w97_b	wt	R1	0.97	b	17	17
w97_c	wt	R1	0.97	c	19	25
w97_d	wt	R1	0.97	d	19	19
w97_e	wt	R1	0.97	e	19	19
w97_f	wt	R1	0.97	f	19	19
m97_a	mut	R1	0.97	a	19	19
m97_b	mut	R1	0.97	b	19	19
m97_c	mut	R1	0.97	c	17	17
m97_d	mut	R1	0.97	d	16	16
m97_e	mut	R1	0.97	e	17	17
m97_f	mut	R1	0.97	f	17	17
w90_a	wt	R1	0.9	a	19	25
w90_b	wt	R1	0.9	b	19	29
w90_c	wt	R1	0.9	c	19	19
w90_d	wt	R1	0.9	d	19	19
w90_e	wt	R1	0.9	e	19	25
w90_f	wt	R1	0.9	f	19	29
m90_a	mut	R1	0.9	a	17	17
m90_b	mut	R1	0.9	b	19	19
m90_c	mut	R1	0.9	c	19	19
m90_d	mut	R1	0.9	d	19	19
m90_e	mut	R1	0.9	e	19	25
m90_f	mut	R1	0.9	f	19	19
w68_a	wt	R1	0.68	a	19	29
w68_b	wt	R1	0.68	b	19	29
w68_c	wt	R1	0.68	c	19	29
w68_d	wt	R1	0.68	d	19	29
w68_e	wt	R1	0.68	e	19	29
w68_f	wt	R1	0.68	f	19	29
m68_a	mut	R1	0.68	a	19	29
m68_b	mut	R1	0.68	b	19	29
m68_c	mut	R1	0.68	c	19	29
m68_d	mut	R1	0.68	d	19	29
m68_e	mut	R1	0.68	e	19	29
m68_f	mut	R1	0.68	f	19	29
w0_a	wt	R1	0	a	19	29
w0_b	wt	R1	0	b	19	29
w0_c	wt	R1	0	c	19	29
w0_d	wt	R1	0	d	19	29
w0_e	wt	R1	0	e	19	29
w0_f	wt	R1	0	f	19	29
m0_a	mut	R1	0	a	19	29
m0_b	mut	R1	0	b	19	29
m0_c	mut	R1	0	c	19	29
m0_d	mut	R1	0	d	19	29
m0_e	mut	R1	0	e	19	29
m0_f	mut	R1	0	f	19	29
